# Brain-immune interactions generate pathogen-specific sickness states

**DOI:** 10.64898/2025.12.06.692770

**Authors:** Zuri A. Sullivan, Bertrand J. Wong, Vikrant Kapoor, Paula Kathleen Vincze, Harris S. Kaplan, Pia Giraudet, Brianna R. Watson, Adel Misherghi, Sebastian Lourido, Jeffrey R. Moffitt, Catherine Dulac

## Abstract

In nature, animals encounter diverse pathogens that trigger specific peripheral defense programs and elicit sickness behavior, a set of stereotyped physiological and behavioral changes thought to promote host fitness. Most studies to date have relied on one or a few mouse models of infection, limiting insights into pathogen-specific neuroimmune interactions that generate sickness. We hypothesized that different pathogens might elicit distinct sickness states by engaging different cell types and brain circuits. Using inflammatory models representing bacterial, viral, allergic, parasitic or colitis conditions, we assessed sickness across scales: organismal – behavior and physiology; cellular – brain-wide neural activity; and molecular – single-cell *in situ* transcriptomics in hypothalamus areas associated with social and homeostatic functions affected during sickness. Remarkably, immune challenges elicited unique repertoires of changes across all scales. Our findings reveal pathogen-specific sickness states encoded by the brain across scales, thereby broadening our understanding of how infections make us sick.
