## Supplementary Table 1 for "Brain-immune interactions generate pathogen-specific sickness states"

### Sheet: Sheet1
name	acronym
Anterior cortical amygdalar area	CoA
Anterior insular cortex	AIC
Anterior pretectal nucleus	APT
Anterodorsal preoptic nucleus	ADP
Anteromedial thalamic nucleus	AM
Anteroventral periventricular nucleus	AVPe
Anteroventral thalamic nucleus	AV
Bed nucleus of the stria terminalis	BNST
Dorsomedial hypothalamus	DMH
Lateral septum	LS
Lateral tuberal nucleus	LT
Lateral preoptic area	LPO
Magnocellular nucleus (preoptic)	MA
Medial geniculate nucleus, medial division	MGm
Medial mammillary nucleus	MM
Medial preoptic area	MPO
Medial preoptic nucleus	MPN
Medial septum	MS
Medial terminal nucleus (AOB)	MT
Medial habenula	MHb
Median eminence	ME
Paracentral nucleus (thalamus)	PCN
Parabrachial nucleus	PBN
Paraventricular hypothalamic nucleus	PVH
Periventricular preoptic nucleus	Pvpo
Posterior commissure	PC
Primary auditory cortex	A1
Primary motor area	MOp
Primary somatosensory area, lower limb	S1LL
Primary somatosensory area, unassigned	S1
Primary somatosensory area, upper limb	S1ULp
Red nucleus	RN
Reticular thalamic nucleus	RT
Retrosplenial cortex	RSP
Rhomboid nucleus (thalamus)	RH
Rostral pontine reticular nucleus	RPO
Secondary somatosensory area	S2
Subfornical organ	SFO
Substantia innominata	SI
Substantia nigra, reticular part	SNr
Subthalamic nucleus	STN
Suprachiasmatic nucleus	SCN
Suprachiasmatic preoptic zone	SPZ
Supragenual nucleus	SG
Superior olivary complex	SOC
Ventral posteromedial thalamic nucleus	VPM
Ventral tegmental area	VTA
Ventral tegmental nucleus	VTN
Ventromedial preoptic nucleus	VMPO
