## supplemental Table 3 for "Brain-immune interactions generate pathogen-specific sickness states"

name	acronym
Retrosplenial area, dorsal part, layer 2/3	RSPd2/3
Subparafascicular area	SPA
Peripeduncular nucleus	PP
Posterior limiting nucleus of the thalamus	POL
Suprageniculate nucleus	SGN
Paraventricular nucleus of the thalamus	PVT
Posterior intralaminar thalamic nucleus	PIL
Paranigral nucleus	PN
Nucleus of the posterior commissure	NPC
Medial accesory oculomotor nucleus	MA3
Anterior tegmental nucleus	AT
Lateral terminal nucleus of the accessory optic tract	LT
Interfascicular nucleus raphe	IF
Rostral linear nucleus raphe	RL
Barrington's nucleus	B
Locus ceruleus	LC
Dorsal motor nucleus of the vagus nerve	DMX
Lobules IV-V	CUL4, 5
Nodulus (X)	NOD
anterior commissure, olfactory limb	aco
brachium of the superior colliculus	bsc
posterior commissure	pc
superior cerebellar peduncle decussation	dscp
dorsal fornix	df
fasciculus retroflexus	fr
