## supplemental Table 2 for "Brain-immune interactions generate pathogen-specific sickness states"

name	acronym
Dentate gyrus, polymorph layer	DG-po
Dentate gyrus, granule cell layer	DG-sg
Medial geniculate complex, ventral part	MGv
Medial geniculate complex, medial part	MGm
Posterior limiting nucleus of the thalamus	POL
Suprageniculate nucleus	SGN
Interanteromedial nucleus of the thalamus	IAM
Intermediodorsal nucleus of the thalamus	IMD
Mediodorsal nucleus of thalamus	MD
Paraventricular nucleus of the thalamus	PVT
Rhomboid nucleus	RH
Central medial nucleus of the thalamus	CM
Intergeniculate leaflet of the lateral geniculate complex	IGL
Ventral part of the lateral geniculate complex	LGv
Paraventricular hypothalamic nucleus	PVH
Parastrial nucleus	PS
Ventral tegmental area	VTA
Paranigral nucleus	PN
Superior colliculus, motor related, deep white layer	SCdw
Nucleus of the optic tract	NOT
Medial accesory oculomotor nucleus	MA3
Substantia nigra, compact part	SNc
Interfascicular nucleus raphe	IF
Interpeduncular nucleus, apical	IPA
Interpeduncular nucleus, dorsomedial	IPDM
Interpeduncular nucleus, dorsolateral	IPDL
Rostral linear nucleus raphe	RL
Superior olivary complex, medial part	SOCm
Barrington's nucleus	B
Locus ceruleus	LC
Subceruleus nucleus	SLC
Area postrema	AP
Gracile nucleus	GR
posterior commissure	pc
medial lemniscus	ml
third ventricle	V3
