## Supplementary Table 6 for "Brain-immune interactions generate pathogen-specific sickness states"

### Sheet: Num DEG cell types
	Neuronal					Non-neuronal
Gene	DSS	LPS	PIC	PLA	STAG	DSS	LPS	PIC	PLA	STAG
Cxcl9	0	4	24	0	0	0	10	11	1	0
Stat1	0	0	24	0	0	0	0	11	0	0
Oas1b	0	0	27	0	0	0	3	13	1	0
Ifi209	0	0	29	0	0	0	3	12	0	0
Gm4951	0	0	30	0	0	0	5	12	0	0
Igtp	0	0	32	0	0	0	6	14	0	0
Ccl12	0	0	30	0	0	0	9	12	0	0
Irgm1	0	0	29	0	0	0	8	14	0	0
Ifi44	0	21	51	0	0	0	10	14	0	0
Iigp1	0	24	57	0	0	0	10	14	0	0
Oasl1	0	9	57	0	0	0	11	15	0	0
Ddx58	0	0	55	0	0	0	1	12	0	0
Oasl2	0	0	48	0	0	0	5	14	1	0
Mx1	0	2	51	0	0	0	8	14	0	0
Ifi207	0	3	49	0	0	0	8	12	0	0
Ccn1	0	0	0	27	0	0	0	2	11	0
Il6ra	0	1	1	20	0	0	3	0	2	0
Ctla2a	0	0	0	15	0	0	0	0	4	0
Fcgr3	0	16	0	0	0	0	0	0	0	0
Il1rn	0	9	0	0	0	0	11	2	0	0
Icam1	0	12	0	0	0	0	11	0	2	0
Cxcl2	0	5	0	3	0	0	5	2	6	0
Cd14	0	7	0	4	0	0	9	3	9	0
Cxcl1	0	4	0	3	0	0	10	3	9	0
Serpine1	0	0	0	3	1	0	7	0	1	0
Ccl9	0	1	0	0	0	0	6	1	3	0
Sele	0	1	0	0	0	0	6	3	0	0
Cd244a	0	1	0	0	0	0	5	2	0	0
Tlr2	0	3	0	0	0	0	8	2	0	0
Ccl5	0	1	1	0	0	0	8	1	0	0
Il1a	0	7	0	0	0	0	1	0	0	0
Slco1a4	0	8	1	0	0	0	6	0	0	0
C5ar1	0	7	0	0	0	0	8	0	0	0
Fcgr2b	0	3	0	0	0	0	5	0	0	0
Cd180	0	5	0	1	0	0	4	0	0	0
Cldn5	0	5	1	0	1	0	5	0	0	0
Ndnf	0	0	0	0	6	0	4	0	1	0
Pomc	1	0	4	1	0	1	0	2	2	0
Fcgr1	0	0	5	0	0	0	2	2	0	0
Ifih1	0	0	4	0	0	0	0	4	0	0
Crh	0	2	3	0	3	0	0	0	0	0
Tnfrsf4	0	0	0	4	0	0	0	0	2	0
Klrb1c	0	0	0	4	0	0	0	0	0	0
Tlr7	0	0	0	3	0	0	1	0	0	0
Tnfsf8	0	1	1	0	0	0	3	2	0	0
Cxcr3	0	1	0	0	0	0	1	2	0	0
Lyve1	0	2	0	2	0	0	0	0	1	0
Il1r1	0	0	0	2	0	0	2	0	0	0
Cxcr4	0	0	0	2	0	0	2	0	0	0
Myc	0	0	0	1	0	0	3	0	0	0
C3	0	0	0	1	0	0	3	0	0	0
Irak3	0	1	0	0	0	0	2	0	0	0
Nfkb2	0	1	0	0	0	0	2	0	0	0
Gpr34	0	1	0	0	0	0	2	0	0	0
Il2rg	0	0	0	0	1	0	2	0	0	0
Gata2	0	0	0	0	1	0	1	0	0	0
Lhx8	2	1	1	0	1	0	0	0	0	0
Tacr1	0	0	1	0	0	0	0	0	2	0
Gpr139	0	1	0	1	0	0	0	0	0	0
Crhbp	0	1	0	1	0	0	0	0	0	0
Ghrh	0	1	0	1	0	0	0	0	0	0
Tph1	0	1	0	0	0	0	0	0	0	0
Trem2	0	1	0	0	0	0	0	0	0	0
Cx3cr1	0	1	0	0	0	0	0	0	0	0
Dock8	0	1	0	0	0	0	0	0	0	0
Tlr1	0	1	0	0	0	0	0	0	0	0
Tgfbr1	0	1	0	0	0	0	0	0	0	0
Tnfrsf23	0	1	0	0	0	0	0	0	0	0
Nts	0	1	0	0	0	0	0	0	0	0
P2ry12	0	3	0	0	0	0	0	0	0	0
Bcl6	0	2	0	0	0	0	0	0	0	0
Cyp19a1	0	2	0	0	0	0	0	0	0	0
Ly6a	0	0	2	0	0	0	0	1	0	0
Qrfp	0	0	2	0	0	0	0	0	0	0
Lhx6	0	0	2	0	0	0	0	0	0	0
Eomes	0	0	1	0	0	0	0	1	0	0
Tlr3	0	0	1	0	0	0	0	1	0	0
Cd74	0	0	1	0	0	0	1	0	0	0
Slc17a8	0	0	1	1	0	0	0	0	0	0
Drd3	0	0	1	0	0	0	0	0	0	0
C1ql2	0	0	1	0	0	0	0	0	0	0
Sox14	0	0	1	0	0	0	0	0	0	0
Gabrd	0	0	1	0	0	0	0	0	0	0
Trp73	0	0	1	0	0	0	0	0	0	0
Calcr	0	0	1	0	0	0	0	0	0	0
Creb3l1	0	0	1	0	0	0	0	0	0	0
Drd1	0	0	1	0	0	0	0	0	0	0
Col23a1	0	0	1	0	0	0	0	0	0	0
Pvalb	1	0	0	0	0	0	0	0	0	0
Tcf7l2	1	0	0	0	0	0	0	0	0	0
Gbx2	1	0	0	0	0	0	0	0	0	0
Pou2f2	1	0	0	0	0	0	0	0	0	0
Npffr1	1	0	0	0	0	0	0	0	0	0
Itga8	1	0	0	0	0	0	0	0	0	0
Cpne9	1	0	0	0	0	0	0	0	0	0
Trpm8	1	0	0	0	0	0	0	0	0	0
Agtr1a	1	0	1	0	0	0	0	0	0	0
Gnrh1	1	0	1	0	0	0	0	0	0	0
Th	0	0	0	1	1	0	0	0	0	0
Cldn10	0	0	0	0	1	0	0	0	0	0
Pth2r	0	0	0	0	1	0	0	0	0	0
Moxd1	0	0	0	0	1	0	0	0	0	0
Gli3	0	0	0	0	1	0	0	0	0	0
Npy2r	1	0	1	0	1	0	0	0	0	0
Gpc4	0	0	1	0	1	0	0	0	0	0
Pax6	0	0	1	0	1	0	0	0	0	0
Cartpt	1	0	1	1	0	0	0	0	1	0
Il16	0	0	0	1	0	0	0	0	2	0
Ccl17	0	0	0	1	0	0	0	0	2	0
C1ql3	1	0	0	1	0	0	0	0	1	0
Lhx1	0	0	0	1	0	0	0	0	1	0
Sox10	0	0	0	1	0	0	0	0	1	0
Sox4	0	0	0	1	0	0	0	0	1	0
Adra1a	0	0	0	1	0	0	0	0	1	0
Rorb	0	0	0	1	0	0	0	0	1	0
Pparg	1	0	0	1	0	0	0	0	0	0
Sema3e	1	0	0	1	1	0	0	0	0	0
Tnfsf9	0	0	0	1	0	0	1	0	0	0
Greb1	0	0	0	2	0	0	0	0	0	0
Col18a1	0	0	0	1	0	0	0	0	0	0
Crhr2	0	0	0	1	0	0	0	0	0	0
Foxp2	0	0	0	1	0	0	0	0	0	0
Edn1	0	0	0	1	0	0	0	0	0	0
Cdh23	0	0	0	1	0	0	0	0	0	0
Adra1d	0	0	0	1	0	0	0	0	0	0
Ntsr1	0	0	0	1	0	0	0	0	0	0
Adrb1	0	0	0	1	0	0	0	0	0	0
Neb	0	0	0	1	0	0	0	0	0	0
Ptger4	0	0	0	1	0	0	0	0	0	0
Fbn2	0	0	0	1	0	0	0	0	0	0
Adra2a	0	0	0	1	0	0	0	0	0	0
Il17d	0	0	0	1	0	0	0	0	0	0
Fezf1	0	0	0	1	0	0	0	0	0	0
Jun	0	0	0	1	0	0	0	0	0	0
Gem	0	1	1	6	0	0	1	0	8	0
Klf4	0	0	0	7	0	0	3	0	6	0
Il4i1	0	0	0	7	0	0	0	0	1	0
Tiparp	0	0	0	5	0	0	0	0	4	0
Egr2	0	0	1	6	0	0	0	0	4	0
Tnfsf10	0	2	3	0	0	0	1	3	6	0
Sgk1	0	0	0	1	0	0	0	0	7	0
Dlk1	0	0	0	2	0	0	0	0	6	0
Nfil3	0	1	0	1	0	0	3	1	5	0
Nfkbiz	0	0	0	2	0	0	2	0	4	0
Ifi203	0	0	10	0	0	0	0	5	2	0
Irf9	0	0	11	0	0	0	1	5	0	0
Nlrc5	0	1	4	0	0	0	12	14	0	0
Cd274	0	0	2	0	0	0	8	13	0	0
Oas1a	0	0	4	0	0	0	8	12	0	0
Oas2	0	1	4	0	0	0	8	13	0	0
Plac8	0	0	2	0	0	0	3	10	0	0
Stat2	0	0	3	0	0	0	4	12	0	0
Psmb8	0	0	2	0	0	0	2	6	0	0
Slc15a3	0	1	2	0	0	0	7	6	0	0
Selp	0	1	0	0	0	0	6	5	0	0
Ifit2	0	0	1	0	0	0	5	6	0	0
Fcgr4	0	1	4	0	0	0	8	7	0	0
Ifi204	0	0	3	0	0	0	5	8	0	0
Ccl2	0	44	4	0	0	0	15	5	7	0
Adamts9	0	18	5	9	0	0	8	6	11	0
Casp4	0	22	8	0	0	0	14	5	0	0
Isg20	0	32	18	1	0	0	9	8	0	0
Cdkn1a	0	32	5	90	0	0	14	9	15	0
C8b	0	0	0	51	0	0	0	0	5	0
Hmgb2	0	0	0	58	0	0	0	0	10	0
Mx2	0	0	71	0	0	0	8	15	0	0
Irgm2	0	2	85	0	0	0	2	10	0	0
Ifit3b	0	0	89	0	0	0	4	14	0	0
Isg15	0	22	105	0	0	0	12	15	1	0
Irf7	0	23	100	0	0	0	13	15	0	0
Ifit1	0	9	106	0	0	0	11	15	0	0
Ifit3	0	0	110	0	0	0	6	15	0	0
Lcn2	0	107	63	3	0	0	15	15	7	0
Gbp2	0	96	72	0	0	0	14	14	0	0
Ifi47	0	68	63	0	0	0	14	14	0	0
Ifitm3	0	53	54	0	0	0	6	7	0	0

### Sheet: Delta Moran's I
Gene	DSS	LPS	PIC	PLA	STAG
Cxcl9	-0.16	-0.05	-0.1	-0.15	-0.16
Stat1	0	0.05	0.06	-0.03	-0.03
Oas1b	-0.02	0.05	0.1	-0.02	-0.03
Ifi209	-0.06	-0.01	-0.05	-0.06	-0.05
Gm4951	-0.05	0.07	0.08	-0.07	-0.06
Igtp	-0.04	0.1	0.09	-0.06	-0.03
Ccl12	-0.01	0.02	0.01	0	-0.01
Irgm1	-0.02	0.15	0.09	-0.02	-0.03
Ifi44	-0.08	-0.02	0.09	-0.04	-0.08
Iigp1	0	0.06	0.09	-0.06	-0.03
Oasl1	0	0.02	0.02	0.06	-0.05
Ddx58	0	0.09	0.06	-0.03	-0.01
Oasl2	-0.09	0.09	0.11	0	-0.09
Mx1	-0.03	0.19	0.06	0.02	-0.07
Ifi207	-0.03	0.04	-0.05	-0.01	-0.02
Ccn1	-0.04	-0.09	-0.04	0.05	-0.05
Il6ra	-0.11	-0.11	-0.09	-0.06	-0.04
Ctla2a	0	0.01	-0.01	0.02	-0.01
Fcgr3	-0.01	0.03	0.01	0	-0.01
Il1rn	-0.05	0.13	0	-0.04	-0.05
Icam1	0.01	0.13	0.08	0.08	-0.01
Cxcl2	-0.03	0.21	0.06	0.22	-0.03
Cd14	-0.02	0.18	0.18	0.16	0
Cxcl1	-0.04	0.1	0.16	0.24	-0.03
Serpine1	0.03	0.08	0.04	0.02	0.04
Ccl9	0	0.06	0.02	0.05	0
Sele	0.02	0.21	0.18	0.04	0
Cd244a	0.01	0	0.01	0.01	0.01
Tlr2	0.02	0.15	0.02	0.04	0.02
Ccl5	0.01	0.07	-0.01	-0.04	0.07
Il1a	0	0.02	0	0.05	0.01
Slco1a4	0	-0.04	-0.03	-0.02	0
C5ar1	-0.02	0.01	0	0	-0.02
Fcgr2b	0	0.01	0	0.01	0.01
Cd180	0.01	0	0.01	0	0
Cldn5	-0.01	-0.05	-0.04	-0.05	0
Ndnf	0.01	0.01	0.02	0	0.01
Pomc	-0.15	0.2	-0.11	-0.17	0.01
Fcgr1	0.01	0.01	0.01	0	0
Ifih1	-0.01	0.05	0.05	0	0
Crh	-0.06	0.07	-0.03	0.05	0.09
Tnfrsf4	0	0	0	0	0
Klrb1c	-0.03	-0.02	-0.03	-0.02	-0.02
Tlr7	0	0.01	0	0	0
Tnfsf8	0.01	0.04	0.03	0	0
Cxcr3	-0.06	-0.07	-0.06	-0.05	-0.02
Lyve1	-0.04	0.16	0.01	0.15	-0.02
Il1r1	0.03	0.08	0.06	0.03	-0.06
Cxcr4	-0.14	-0.14	-0.19	-0.2	-0.06
Myc	0	-0.01	-0.01	0.09	0.01
C3	0.01	-0.01	-0.09	-0.02	-0.09
Irak3	0.01	0.1	0.04	0.08	-0.01
Nfkb2	-0.08	0.03	-0.09	0.07	-0.06
Gpr34	0.01	-0.01	-0.01	0	0.01
Il2rg	-0.05	-0.02	-0.02	-0.05	-0.04
Gata2	0.02	0.03	-0.03	-0.01	0.09
Lhx8	0.05	0.04	0.03	0.03	0.05
Tacr1	0.01	0.01	0.01	0.02	0
Gpr139	0	0	0	0.02	0.01
Crhbp	0.01	-0.03	-0.02	-0.02	-0.05
Ghrh	-0.03	0.07	-0.02	-0.03	0.1
Tph1	0	0	0.07	0.01	0
Trem2	0.01	0	-0.01	0.01	0
Cx3cr1	0.01	0	0	0	0
Dock8	-0.13	-0.04	-0.15	-0.01	-0.02
Tlr1	0	0	0	0.01	-0.01
Tgfbr1	0	0	0	0.01	0
Tnfrsf23	-0.01	0.01	0	-0.01	0
Nts	0.03	-0.01	0.03	0.02	-0.02
P2ry12	0	-0.02	0	-0.01	0.02
Bcl6	0.02	0.02	0.02	0.02	-0.01
Cyp19a1	0.01	0.02	0	0.01	-0.02
Ly6a	0.01	0	0.01	0.01	0.01
Qrfp	-0.11	0.04	-0.03	-0.09	0.04
Lhx6	0.01	-0.02	0.01	0	0.03
Eomes	0.15	-0.06	0.09	-0.01	-0.1
Tlr3	0	0.03	0.02	0	0
Cd74	-0.03	-0.03	-0.07	-0.05	0.03
Slc17a8	0.04	0.03	0.02	0.01	0.18
Drd3	0.08	-0.03	0.02	0.08	-0.06
C1ql2	0.02	0.01	0	0.04	0.03
Sox14	-0.03	0	-0.02	-0.06	0.01
Gabrd	0.16	0.09	0.12	0.13	0.09
Trp73	-0.13	-0.03	-0.07	-0.12	0.02
Calcr	-0.03	-0.01	-0.03	-0.05	0.03
Creb3l1	-0.01	-0.02	-0.02	0.06	-0.1
Drd1	0.05	-0.02	0.02	-0.01	0.04
Col23a1	0.25	0.15	-0.08	0.13	0.27
Pvalb	0.06	0	-0.06	0.02	0.05
Tcf7l2	0.04	0	0.02	0.03	0.03
Gbx2	-0.02	-0.09	-0.04	-0.07	-0.07
Pou2f2	-0.07	-0.02	0.02	-0.04	-0.02
Npffr1	0.04	0.01	0.01	0.03	0.01
Itga8	0.04	-0.01	0.04	0.03	0.02
Cpne9	-0.04	0.03	-0.01	-0.02	0.01
Trpm8	0.01	-0.01	0	0.02	-0.03
Agtr1a	-0.04	0.03	-0.05	0.01	0.01
Gnrh1	0	-0.03	-0.05	-0.01	0.01
Th	0.02	0.01	0.01	0.01	-0.03
Cldn10	0	0	0.05	0	0.05
Pth2r	0.01	0.01	0	0.01	0
Moxd1	0.03	-0.07	0.01	0.02	-0.01
Gli3	0	-0.01	0	-0.01	0
Npy2r	-0.03	-0.01	-0.02	-0.04	0.05
Gpc4	-0.02	0	-0.04	-0.03	0.02
Pax6	-0.01	0.07	-0.03	-0.03	0.05
Cartpt	-0.02	0.04	-0.03	0.01	-0.01
Il16	0	0.03	0.11	0.16	0
Ccl17	0	0.02	0	0.01	0.01
C1ql3	0.03	0	0.02	0.03	-0.07
Lhx1	-0.09	-0.02	0.08	-0.1	-0.01
Sox10	-0.05	-0.08	-0.04	-0.17	-0.01
Sox4	-0.01	0	0	0.08	-0.01
Adra1a	0.03	0.02	0.02	0.02	0
Rorb	0	-0.03	0.04	-0.01	-0.01
Pparg	0.21	-0.02	-0.01	-0.01	0.12
Sema3e	0.04	0.02	0.04	-0.03	0.01
Tnfsf9	0.01	0	0.01	0.01	0
Greb1	0.01	-0.02	0.03	-0.01	-0.04
Col18a1	0.01	-0.01	-0.01	0.06	0.02
Crhr2	0.02	-0.02	-0.03	0.05	-0.02
Foxp2	0.01	-0.03	0.02	0.05	-0.11
Edn1	0.02	0.01	0.01	0.03	0.01
Cdh23	-0.02	0	-0.03	-0.01	-0.01
Adra1d	0.01	-0.01	0	0	-0.05
Ntsr1	0	0.02	0	0.02	-0.02
Adrb1	-0.01	0	0.02	-0.01	-0.01
Neb	0.01	0	0.02	0.02	0
Ptger4	-0.1	0	-0.08	-0.02	-0.03
Fbn2	0.03	0.01	0.01	0.04	-0.01
Adra2a	0.01	0	0.01	0.04	-0.01
Il17d	0	0	0.01	0	0
Fezf1	-0.05	0.05	-0.07	-0.09	0.08
Jun	-0.03	0.02	0	0.05	0.01
Gem	0.03	0.15	0.06	0.27	0
Klf4	0.02	0.04	0.04	0.35	0.02
Il4i1	0	0.02	0.02	0.01	0
Tiparp	-0.05	-0.03	-0.04	0.06	0.02
Egr2	-0.02	0	-0.02	0	-0.02
Tnfsf10	-0.01	0.04	0.01	-0.03	-0.01
Sgk1	-0.06	0.16	0.13	0.12	-0.16
Dlk1	0.02	-0.02	0.02	0.01	-0.04
Nfil3	0.01	0.02	0.02	0.29	0
Nfkbiz	0	0.07	0.05	0.08	0
Ifi203	0.01	0.06	0.04	-0.01	0.02
Irf9	-0.01	0.09	0.06	-0.02	0
Nlrc5	-0.02	0.04	0.04	-0.02	-0.01
Cd274	0.01	0.03	0.09	-0.02	-0.02
Oas1a	-0.03	0.04	0.02	-0.03	-0.03
Oas2	-0.01	0.15	0.06	0	0.01
Plac8	-0.04	0.05	0	-0.05	-0.05
Stat2	0	0.1	0.07	0	0.02
Psmb8	-0.05	-0.01	-0.02	-0.06	-0.05
Slc15a3	-0.01	0.14	0.03	0	-0.01
Selp	0.09	0.35	0.27	0.1	0
Ifit2	0.01	0.12	0.07	0.02	0.01
Fcgr4	0	0.02	0.02	0.01	0
Ifi204	0.04	0.01	0.03	0.01	0.01
Ccl2	-0.1	0.06	-0.03	0.14	-0.02
Adamts9	0.02	0.02	0.03	0.02	0.04
Casp4	0	0.06	0.03	0.03	0
Isg20	-0.02	0.01	0.01	0	-0.01
Cdkn1a	-0.03	0.23	0.2	0.17	0.01
C8b	0	0	0	0.02	-0.01
Hmgb2	-0.01	-0.01	-0.01	0	-0.01
Mx2	0.01	0.11	0.01	-0.02	-0.03
Irgm2	-0.05	0.15	0.07	0	-0.02
Ifit3b	-0.03	0.06	0.06	-0.03	-0.04
Isg15	-0.06	0.13	0.07	-0.01	-0.08
Irf7	-0.08	0.04	0.08	-0.06	-0.1
Ifit1	-0.07	0.14	0.02	-0.05	-0.08
Ifit3	-0.05	0.08	0.04	-0.02	-0.06
Lcn2	-0.08	0.28	0.31	0.32	-0.06
Gbp2	-0.13	0.03	0.08	-0.02	-0.04
Ifi47	-0.04	0.07	0.04	-0.04	-0.03
Ifitm3	-0.09	-0.04	-0.06	-0.03	0
